# miR targetome of primary human keratinocytes reveals a function for non-conserved binding sites

**DOI:** 10.1101/2022.07.04.498673

**Authors:** Lalitha Thiagarajan, Jingqing Zhang, Sam Griffiths-Jones, Svitlana Kurinna

## Abstract

The homeostasis of the human body is protected by the skin, where the process of keratinocyte differentiation in outer layers has a crucial role. Cessation of proliferation in the basal layer of keratinocytes and initiation of their subrabasal functions are tightly controlled at the level of gene transcription and message translation. A subset of mRNAs has to be repressed during differentiation, and microRNAs are known to contribute to this by directly binding mRNAs at the 3’UTRs. Using results of RNA sequencing from human primary keratinocytes during induced differentiation, we evaluated the predicted binding of highly, moderately, and lowly expressed miRs to their target mRNAs. We found that moderately expressed miRs can regulate more mRNAs, and that they do so using both conserved and non-conserved canonical binding. The cumulative score for the majority of repressed mRNAs revealed a surprisingly weak binding to miRs, and we found a significant contribution of non-conserved sites to the repression of the targets. While the presence of at least one conserved site was necessary for the miR function, its weak binding may be reinforced by a non-conserved site. Together, we found that the combination of conserved and non-conserved sites lower the binding threshold for miR-mRNA interactions to assume a tighter repression of the mRNA target during cell differentiation.
