## Supplementary Table 1 for "miR targetome of primary human keratinocytes reveals a function for non-conserved binding sites"

### Sheet: Sheet
mirna	chrom	start	reads	reads(log2)
hsa-mir-21-5p	chr17	57918634	1801378	20.7807
hsa-mir-205-5p	chr1	209605511	595121	19.1828
hsa-mir-22-3p	chr17	1617208	499212	18.9293
hsa-mir-182-5p	chr7	129410287	448593	18.775
hsa-mir-183-5p	chr7	129414807	278503	18.0873
hsa-mir-200c-3p	chr12	7072905	262844	18.0038
hsa-mir-92a-1-3p	chr13	92003615	170416	17.3787
hsa-mir-92a-2-3p	chrX	133303574	164420	17.327
hsa-let-7f-2-5p	chrX	53584207	155721	17.2486
hsa-let-7f-1-5p	chr9	96938635	152389	17.2174
hsa-mir-25-3p	chr7	99691194	151774	17.2116
hsa-mir-103a-2-3p	chr20	3898188	130179	16.9901
hsa-mir-103b-2	chr20	3898188	130179	16.9901
hsa-mir-103a-1-3p	chr5	167987909	130005	16.9882
hsa-mir-103b-1	chr5	167987909	130005	16.9882
hsa-let-7a-2-5p	chr11	122017276	125586	16.9383
hsa-let-7a-3-5p	chr22	46508632	124931	16.9308
hsa-let-7a-1-5p	chr9	96938244	124859	16.9299
hsa-mir-30a-3p	chr6	72113257	119548	16.8672
hsa-mir-23a-3p	chr19	13947409	102014	16.6384
hsa-mir-30e-3p	chr1	41220085	97499	16.5731
hsa-mir-148a-3p	chr7	25989542	94944.5	16.5348
hsa-mir-93-5p	chr7	99691438	76905	16.2308
hsa-mir-99b-5p	chr19	52195871	71297	16.1216
hsa-mir-29a-3p	chr7	130561507	68724	16.0685
hsa-let-7e-5p	chr19	52196046	63502.5	15.9545
hsa-mir-424-5p	chrX	133680710	54322.7	15.7293
hsa-mir-3074-5p	chr9	97848345	54034.3	15.7216
hsa-mir-24-1-3p	chr9	97848346	54034.3	15.7216
hsa-mir-24-2-3p	chr19	13947103	53968.3	15.7198
hsa-mir-27a-3p	chr19	13947261	51231.5	15.6447
hsa-let-7b-5p	chr22	46509571	50330.9	15.6192
hsa-mir-100-5p	chr11	122022983	43206	15.3989
hsa-mir-320a	chr8	22102488	37240.7	15.1846
hsa-mir-28-3p	chr3	188406622	36923.5	15.1723
hsa-mir-203a	chr14	104583806	34309.5	15.0663
hsa-mir-203b-5p	chr14	104583805	34309.5	15.0663
hsa-mir-1307-3p	chr10	105154058	34113	15.058
hsa-mir-181a-2	chr9	127454797	25888	14.66
hsa-mir-584-5p	chr5	148441936	25043.1	14.6121
hsa-mir-10b-5p	chr2	177015057	21988	14.4244
hsa-mir-141-3p	chr12	7073318	20972	14.3562
hsa-mir-151a-3p	chr8	141742686	19539.6	14.2541
hsa-mir-30d-5p	chr8	135817162	15029	13.8755
hsa-mir-17-5p	chr13	92002872	14445	13.8183
hsa-mir-374a-5p	chrX	73507160	13687	13.7405
hsa-mir-374a-3p	chrX	73507130	13687	13.7405
hsa-mir-23b-3p	chr9	97847547	13409.5	13.711
hsa-mir-186-5p	chr1	71533364	11434	13.481
hsa-mir-200b-3p	chr1	1102540	10331.7	13.3348
hsa-mir-503-5p	chrX	133680401	9560	13.2228
hsa-mir-200a-5p	chr1	1103258	9084	13.1491
hsa-mir-378a-3p	chr5	149112430	9023.08	13.1394
hsa-mir-582-3p	chr5	58999456	8725.5	13.091
hsa-let-7g-5p	chr3	52302352	8069	12.9782
hsa-mir-20a-5p	chr13	92003326	6801	12.7315
hsa-mir-15b-5p	chr3	160122395	6520	12.6707
hsa-mir-27b-3p	chr9	97847787	6120	12.5793
hsa-mir-125a-5p	chr19	52196521	5693	12.475
hsa-mir-181a-1-3p	chr1	198828198	5664	12.4676
hsa-mir-944	chr3	189547764	5252	12.3587
hsa-mir-379-5p	chr14	101488408	5142	12.3281
hsa-mir-221-3p	chrX	45605608	5106	12.318
hsa-mir-191-5p	chr3	49058105	4965	12.2776
hsa-mir-125b-1-5p	chr11	121970517	4912.5	12.2622
hsa-mir-106b-3p	chr7	99691625	4766.5	12.2187
hsa-mir-222-3p	chrX	45606442	4470	12.1261
hsa-mir-31-3p	chr9	21512120	4261	12.057
hsa-mir-125b-2-5p	chr21	17962573	4052.5	11.9846
hsa-let-7i-5p	chr12	62997471	4015	11.9712
hsa-mir-500a-3p	chrX	49773090	3899.5	11.9291
hsa-mir-2355-5p	chr2	207974767	3804	11.8933
hsa-mir-101-2-3p	chr9	4850345	3802	11.8925
hsa-mir-134-5p	chr14	101521031	3712	11.858
hsa-mir-155-5p	chr21	26946295	3692	11.8502
hsa-mir-101-1-3p	chr1	65524125	3638	11.8289
hsa-mir-127-3p	chr14	101349372	3592	11.8106
hsa-let-7d-3p	chr9	96941177	3527	11.7842
hsa-mir-532-5p	chrX	49767773	3398	11.7305
hsa-mir-708-3p	chr11	79113076	3223.89	11.6546
hsa-mir-224-5p	chrX	151127103	3087	11.592
hsa-mir-26b-5p	chr2	219267380	3082	11.5897
hsa-mir-193a-5p	chr17	29887035	2993	11.5474
hsa-let-7c-5p	chr21	17912158	2966.42	11.5345
hsa-mir-30c-2-5p	chr6	72086706	2850.5	11.477
hsa-mir-361-5p	chrX	85158686	2837.5	11.4704
hsa-mir-135b-5p	chr1	205417489	2760	11.4305
hsa-mir-29b-2-3p	chr1	207975795	2705	11.4014
hsa-mir-29b-1-3p	chr7	130562226	2660	11.3772
hsa-mir-19b-2-3p	chrX	133303713	2648	11.3707
hsa-mir-19b-1-3p	chr13	92003499	2643	11.368
hsa-mir-542-3p	chrX	133675394	2572	11.3287
hsa-mir-455-3p	chr9	116971767	2545.5	11.3137
hsa-mir-193b-3p	chr16	14397874	2501	11.2883
hsa-mir-30c-1-5p	chr1	41222972	2453.5	11.2606
hsa-mir-196b-5p	chr7	27209147	2436	11.2503
hsa-mir-365a-3p	chr16	14403197	2381.83	11.2179
hsa-mir-365b-3p	chr17	29902497	2381.83	11.2179
hsa-mir-92b-3p	chr1	155165028	2336	11.1898
hsa-mir-7-1	chr9	86584686	2328	11.1849
hsa-mir-501-3p	chrX	49774380	2249.5	11.1354
hsa-mir-30b-5p	chr8	135812813	2238	11.128
hsa-mir-9-1-5p	chr1	156390184	2127.75	11.0551
hsa-mir-1304-3p	chr11	93466857	2116.27	11.0473
hsa-mir-423-5p	chr17	28444113	2110	11.043
hsa-mir-3184-3p	chr17	28444113	2110	11.043
hsa-mir-9-2-5p	chr5	87962720	2107.25	11.0411
hsa-mir-9-3-5p	chr15	89911263	2090.75	11.0298
hsa-mir-15a-5p	chr13	50623303	2044	10.9972
hsa-mir-335-3p	chr7	130136003	2043	10.9965
hsa-mir-26a-2-5p	chr12	58218441	2019.17	10.9795
hsa-mir-625-3p	chr14	65937871	1962	10.9381
hsa-mir-181b-2-5p	chr9	127456004	1829.5	10.8372
hsa-mir-26a-1-5p	chr3	38010904	1809.17	10.8211
hsa-mir-148b-3p	chr12	54731062	1740	10.7649
hsa-mir-181b-1-5p	chr1	198828054	1624.5	10.6658
hsa-mir-16-2-5p	chr3	160122542	1551.5	10.5994
hsa-mir-16-1-5p	chr13	50623163	1541.5	10.5901
hsa-mir-218-2-5p	chr5	168195216	1453	10.5048
hsa-mir-218-2	chr5	168195173	1453	10.5048
hsa-mir-218-1-5p	chr4	20529922	1448	10.4998
hsa-mir-484	chr16	15737158	1373	10.4231
hsa-mir-425-5p	chr3	49057632	1369	10.4189
hsa-mir-29b-1	chr7	130562266	1344	10.3923
hsa-mir-574-3p	chr4	38869713	1306	10.3509
hsa-mir-140-3p	chr16	69967045	1295	10.3387
hsa-mir-196a-2-5p	chr12	54385546	1262.17	10.3017
hsa-mir-34a-5p	chr1	9211794	1259	10.2981
hsa-mir-181a-2-5p	chr9	127454759	1193.5	10.221
hsa-mir-452-5p	chrX	151128150	1184	10.2095
hsa-mir-197-3p	chr1	110141562	1166	10.1874
hsa-mir-149-5p	chr2	241395432	1103	10.1072
hsa-mir-629-5p	chr15	70371766	1075	10.0701
hsa-mir-196a-1-5p	chr17	46709894	968.167	9.91911
hsa-mir-493-5p	chr14	101335412	962	9.90989
hsa-mir-210-3p	chr11	568112	955	9.89936
hsa-let-7a-2	chr11	122017231	955	9.89936
hsa-mir-192-5p	chr11	64658675	947	9.88722
hsa-mir-152-3p	chr17	46114540	904.5	9.82098
hsa-mir-34c-5p	chr11	111384176	891	9.79928
hsa-let-7f-1	chr9	96938691	877	9.77643
hsa-mir-130b-5p	chr22	22007605	830	9.69697
hsa-mir-409-3p	chr14	101531683	810	9.66178
hsa-mir-128-1	chr2	136422981	805	9.65284
hsa-mir-130a-3p	chr11	57408725	787	9.62022
hsa-mir-107	chr10	91352513	780.917	9.60902
hsa-mir-98-5p	chrX	53583260	740	9.53138
hsa-mir-758-5p	chr14	101492371	737	9.52552
hsa-mir-1180-3p	chr17	19247826	731	9.51373
hsa-mir-339-5p	chr7	1062626	694.333	9.43948
hsa-mir-589-5p	chr7	5535504	652	9.34873
hsa-mir-429	chr1	1104435	639	9.31967
hsa-mir-10a-5p	chr17	46657266	607	9.24555
hsa-mir-337-3p	chr14	101340890	597	9.22159
hsa-mir-92a-1	chr13	92003578	576	9.16993
hsa-mir-19a-3p	chr13	92003193	565	9.14211
hsa-mir-431-3p	chr14	101347406	565	9.14211
hsa-mir-744-3p	chr17	11985283	564	9.13955
hsa-mir-24-2	chr19	13947140	556	9.11894
hsa-mir-331-3p	chr12	95702256	551	9.10591
hsa-mir-375	chr2	219866370	525	9.03617
hsa-mir-342-3p	chr14	100576052	516	9.01123
hsa-mir-381-3p	chr14	101512305	513	9.00282
hsa-mir-1296-5p	chr10	65132772	504	8.97728
hsa-mir-495-3p	chr14	101500141	495	8.95128
hsa-mir-874-3p	chr5	136983271	473	8.8857
hsa-mir-128-1-3p	chr2	136423016	472	8.88264
hsa-mir-185-5p	chr22	20020676	451	8.81698
hsa-mir-29c-3p	chr1	207975210	450	8.81378
hsa-mir-576-5p	chr4	110409869	448.5	8.80896
hsa-mir-96-5p	chr7	129414579	391	8.61102
hsa-mir-505-3p	chrX	139006319	380	8.56986
hsa-mir-450b-5p	chrX	133674261	372	8.53916
hsa-mir-3662	chr6	135300493	364	8.50779
hsa-mir-219a-1-5p	chr6	33175632	343	8.42206
hsa-mir-30c-2	chr6	72086667	311	8.28077
hsa-mir-128-2-3p	chr3	35786019	310	8.27612
hsa-mir-654-3p	chr14	101506606	305	8.25267
hsa-mir-26a-2	chr12	58218403	262	8.03342
hsa-mir-370-5p	chr14	101377488	257	8.00562
hsa-mir-598-3p	chr8	10892731	255	7.99435
hsa-mir-106a-5p	chrX	133304274	251.5	7.97441
hsa-mir-99a-5p	chr21	17911421	248	7.9542
hsa-mir-454-3p	chr17	57215148	245	7.93664
hsa-mir-330-5p	chr19	46142307	233	7.86419
hsa-mir-33a-3p	chr22	42296993	232	7.85798
hsa-mir-18a-5p	chr13	92003010	230	7.84549
hsa-mir-146a-5p	chr5	159912379	220	7.78136
hsa-mir-494-3p	chr14	101496018	215	7.74819
hsa-mir-508-3p	chrX	146318463	215	7.74819
hsa-mir-16-2	chr3	160122585	208	7.70044
hsa-mir-194-2-5p	chr11	64658876	206.5	7.69
hsa-mir-382-5p	chr14	101520653	206	7.6865
hsa-mir-146b-5p	chr10	104196277	205	7.67948
hsa-mir-664a-3p	chr1	220373891	193	7.59246
hsa-mir-132-3p	chr17	1953223	191	7.57743
hsa-mir-29b-2	chr1	207975837	181	7.49985
hsa-mir-660-5p	chrX	49777864	178	7.47573
hsa-mir-187-3p	chr18	33484798	177	7.46761
hsa-mir-485-3p	chr14	101521801	169	7.40088
hsa-mir-324-5p	chr17	7126661	166	7.37504
hsa-mir-4326	chr20	61918170	160	7.32193
hsa-mir-410-3p	chr14	101532298	158	7.30378
hsa-mir-432-5p	chr14	101350833	156	7.2854
hsa-mir-374b-5p	chrX	73438422	150	7.22882
hsa-mir-374c-5p	chrX	73438396	150	7.22882
hsa-mir-374c-3p	chrX	73438422	150	7.22882
hsa-mir-194-1-5p	chr1	220291548	147.5	7.20457
hsa-mir-126-3p	chr9	139565105	145	7.17991
hsa-mir-143-3p	chr5	148808541	144	7.16993
hsa-mir-590-5p	chr7	73605543	143	7.15987
hsa-mir-302b-3p	chr4	113569645	142	7.14975
hsa-mir-671-5p	chr7	150935535	138	7.10852
hsa-mir-181c-3p	chr19	13985577	137	7.09803
hsa-mir-340-5p	chr5	179442361	135	7.07682
hsa-mir-766-3p	chrX	118780726	135	7.07682
hsa-mir-1293	chr12	50627965	127	6.98868
hsa-mir-369-3p	chr14	101531978	126	6.97728
hsa-mir-877-5p	chr6	30552109	125	6.96578
hsa-mir-3065-3p	chr17	79099726	124	6.9542
hsa-mir-338-5p	chr17	79099723	124	6.9542
hsa-mir-4662b	chr8	125834230	122	6.93074
hsa-mir-4662a-5p	chr8	125834232	122	6.93074
hsa-mir-4746-5p	chr19	4445984	117	6.87036
hsa-mir-615-3p	chr12	54427794	115	6.84549
hsa-mir-323a-3p	chr14	101492119	114	6.83289
hsa-mir-301a-5p	chr17	57228548	112	6.80735
hsa-mir-2110	chr10	115933910	110	6.78136
hsa-mir-7974	chr19	11606359	109	6.76818
hsa-mir-376c-3p	chr14	101506069	108	6.75489
hsa-mir-103a-2	chr20	3898151	108	6.75489
hsa-mir-328-3p	chr16	67236230	107	6.74147
hsa-mir-412-5p	chr14	101531802	99	6.62936
hsa-mir-1910-5p	chr16	85775275	99	6.62936
hsa-mir-345-5p	chr14	100774213	97	6.59991
hsa-mir-450a-1-5p	chrX	133674423	97	6.59991
hsa-mir-450a-2-5p	chrX	133674594	97	6.59991
hsa-mir-4521	chr17	8090266	96	6.58496
hsa-mir-652-3p	chrX	109298617	93	6.53916
hsa-mir-154-3p	chr14	101526142	92	6.52356
hsa-mir-26a-1	chr3	38010943	91	6.50779
hsa-mir-34b-3p	chr11	111383712	90	6.49185
hsa-mir-1306-5p	chr22	20073595	89	6.47573
hsa-mir-3614-5p	chr17	54968680	88	6.45943
hsa-mir-7-1-5p	chr9	86584727	88	6.45943
hsa-mir-514a-1-3p	chrX	146360784	86.3333	6.43185
hsa-mir-514a-2-3p	chrX	146363475	86.3333	6.43185
hsa-mir-514a-3-3p	chrX	146366173	86.3333	6.43185
hsa-mir-655-3p	chr14	101515947	83	6.37504
hsa-mir-3677-3p	chr16	2320752	82	6.35755
hsa-mir-362-5p	chrX	49773576	82	6.35755
hsa-mir-302a-5p	chr4	113569380	77	6.26679
hsa-mir-3127-5p	chr2	97464025	73	6.18982
hsa-mir-675-3p	chr11	2017998	72	6.16993
hsa-mir-136-5p	chr14	101351053	72	6.16993
hsa-mir-624-5p	chr14	31483912	70	6.12928
hsa-mir-32-5p	chr9	111808552	70	6.12928
hsa-mir-4454	chr4	164014759	69	6.10852
hsa-mir-6854-5p	chr9	100991471	69	6.10852
hsa-mir-7-2-5p	chr15	89155087	64.1667	6.00375
hsa-mir-3529-3p	chr15	89155087	64.1667	6.00375
hsa-mir-7-3-5p	chr19	4770712	64.1667	6.00375
hsa-mir-543	chr14	101498370	64	6
hsa-mir-491-3p	chr9	20716153	64	6
hsa-mir-1976	chr1	26881065	63	5.97728
hsa-mir-1301-3p	chr2	25551520	60	5.90689
hsa-mir-411-3p	chr14	101489712	59	5.88264
hsa-mir-296-5p	chr20	57392716	58	5.85798
hsa-mir-1270-1	chr19	20510129	56.5	5.82018
hsa-mir-1270-2	chr19	20579288	56.5	5.82018
hsa-mir-942-5p	chr1	117637277	56	5.80735
hsa-mir-7156-5p	chr1	77525828	53	5.72792
hsa-mir-19b-1	chr13	92003461	53	5.72792
hsa-mir-769-5p	chr19	46522219	53	5.72792
hsa-mir-5579-3p	chr11	79133213	52	5.70044
hsa-mir-1226-3p	chr3	47891098	51	5.67243
hsa-mir-3613-5p	chr13	50570601	50	5.64386
hsa-mir-940	chr16	2321807	50	5.64386
hsa-mir-1271-5p	chr5	175794963	50	5.64386
hsa-mir-3615	chr17	72744802	49	5.61471
hsa-mir-3940-3p	chr19	6416445	49	5.61471
hsa-mir-103a-2	chr20	3898151	48	5.58496
hsa-mir-378c	chr10	132760897	47.0778	5.55697
hsa-mir-548f-1-3p	chr10	56367649	47	5.55459
hsa-mir-4661-5p	chr8	92217722	47	5.55459
hsa-mir-6499-5p	chr5	150901684	46	5.52356
hsa-mir-421	chrX	73438227	45	5.49185
hsa-mir-323b-3p	chr14	101522606	44	5.45943
hsa-mir-219a-1	chr6	33175673	44	5.45943
hsa-mir-1262	chr1	68649259	43	5.42626
hsa-mir-3934-5p	chr6	33665929	43	5.42626
hsa-mir-1268b	chr17	78072630	41.468	5.37393
hsa-mir-889-3p	chr14	101514286	41	5.35755
hsa-mir-550a-3-3p	chr7	29720364	40.3333	5.3339
hsa-mir-550b-1	chr7	30329470	40.3333	5.3339
hsa-mir-550a-1-3p	chr7	30329470	40.3333	5.3339
hsa-mir-550a-2-3p	chr7	32772653	40.3333	5.3339
hsa-mir-550b-2	chr7	32772653	40.3333	5.3339
hsa-mir-6892-5p	chr7	143079779	40	5.32193
hsa-mir-1227-3p	chr19	2234061	39.25	5.29462
hsa-mir-651-5p	chrX	8095021	38	5.24793
hsa-mir-320b-1	chr1	117214409	37.7333	5.23777
hsa-mir-320b-2	chr1	224444751	37.7333	5.23777
hsa-mir-211-5p	chr15	31357298	37	5.20945
hsa-mir-628-5p	chr15	55665189	37	5.20945
hsa-let-7f-2	chrX	53584157	37	5.20945
hsa-mir-181d-5p	chr19	13985724	36	5.16993
hsa-mir-3196	chr20	61870140	36	5.16993
hsa-mir-1249	chr22	45596839	36	5.16993
hsa-mir-24-1	chr9	97848309	36	5.16993
hsa-mir-377-5p	chr14	101528393	34	5.08746
hsa-mir-125b-1	chr11	121970477	33	5.04439
hsa-mir-487b-3p	chr14	101512842	33	5.04439
hsa-mir-190a-5p	chr15	63116170	32	5
hsa-mir-3682-3p	chr2	54076273	32	5
hsa-mir-3180-1-5p	chr16	15005094	31.2	4.96347
hsa-mir-3180-2-5p	chr16	16403749	31.2	4.96347
hsa-mir-3180-3-5p	chr16	18496087	31.2	4.96347
hsa-mir-30c-1	chr1	41223011	31	4.9542
hsa-mir-326	chr11	75046152	30	4.90689
hsa-mir-502-3p	chrX	49779257	30	4.90689
hsa-mir-16-1	chr13	50623121	29	4.85798
hsa-mir-496	chr14	101526965	27	4.75489
hsa-mir-941-1	chr20	62550848	27	4.75489
hsa-mir-941-2	chr20	62550904	27	4.75489
hsa-mir-941-3	chr20	62550960	27	4.75489
hsa-mir-941-4	chr20	62551155	27	4.75489
hsa-mir-24-1	chr9	97848309	27	4.75489
hsa-mir-539-5p	chr14	101513666	26	4.70044
hsa-mir-579-5p	chr5	32394536	26	4.70044
hsa-mir-138-2-5p	chr16	56892439	25.5	4.67243
hsa-mir-320c-1	chr18	19263520	25.4	4.66676
hsa-mir-376b-3p	chr14	101506834	25	4.64386
hsa-mir-509-2-3p	chrX	146340293	23.3333	4.54432
hsa-mir-509-3-3p	chrX	146341180	23.3333	4.54432
hsa-mir-509-1-3p	chrX	146342068	23.3333	4.54432
hsa-mir-5698	chr1	154077038	23	4.52356
hsa-mir-500b-3p	chrX	49775330	23	4.52356
hsa-mir-4784	chr2	132248781	22	4.45943
hsa-mir-125b-2	chr21	17962610	22	4.45943
hsa-mir-4677-3p	chr1	243509527	21	4.39232
hsa-mir-299-5p	chr14	101490137	21	4.39232
hsa-mir-188-5p	chrX	49768123	21	4.39232
hsa-mir-1266-5p	chr15	52569363	20	4.32193
hsa-mir-302d-3p	chr4	113569162	20	4.32193
hsa-mir-1305	chr4	183090496	20	4.32193
hsa-mir-1287-5p	chr10	100155028	19	4.24793
hsa-mir-937-3p	chr8	144895141	19	4.24793
hsa-mir-509-3	chrX	146341214	19	4.24793
hsa-mir-376a-2-3p	chr14	101506455	18.5	4.20945
hsa-mir-376a-1-3p	chr14	101507162	18.5	4.20945
hsa-mir-380-5p	chr14	101491358	18	4.16993
hsa-mir-487a-3p	chr14	101518831	18	4.16993
hsa-mir-6870-3p	chr20	10630284	18	4.16993
hsa-mir-5003-3p	chr5	172089225	18	4.16993
hsa-mir-627-5p	chr15	42491828	17	4.08746
hsa-mir-6510-5p	chr17	39673446	17	4.08746
hsa-mir-6510-3p	chr17	39673418	17	4.08746
hsa-mir-4760-5p	chr21	41584328	17	4.08746
hsa-mir-6820-3p	chr22	38363610	17	4.08746
hsa-mir-4762-3p	chr22	46156452	17	4.08746
hsa-mir-3150b-3p	chr8	96085152	17	4.08746
hsa-mir-3150a-5p	chr8	96085153	17	4.08746
hsa-mir-4676-3p	chr10	74480830	16	4
hsa-mir-541-3p	chr14	101530885	16	4
hsa-mir-6513-3p	chr2	219144850	16	4
hsa-mir-6842-3p	chr8	27290930	16	4
hsa-mir-3651	chr9	95054743	16	4
hsa-mir-138-1-5p	chr3	44155726	15.5	3.9542
hsa-mir-3680-1-3p	chr16	21517385	15.3333	3.9386
hsa-mir-3680-2-3p	chr16	29610515	15.3333	3.9386
hsa-mir-1288-5p	chr17	16185342	15	3.90689
hsa-mir-6806-3p	chr19	58846096	15	3.90689
hsa-mir-3928-3p	chr22	31556048	14	3.80735
hsa-mir-302c-3p	chr4	113569522	14	3.80735
hsa-mir-3607-3p	chr5	85916364	14	3.80735
hsa-mir-585-5p	chr5	168690653	14	3.80735
hsa-mir-664b-3p	chrX	153996910	14	3.80735
hsa-mir-616-5p	chr12	57913006	13.5	3.75489
hsa-mir-550b-1-3p	chr7	30329430	13.5	3.75489
hsa-mir-550b-2-3p	chr7	32772613	13.5	3.75489
hsa-mir-548s	chr2	11907621	13	3.70044
hsa-mir-4797-3p	chr3	197020759	13	3.70044
hsa-mir-4638-3p	chr5	180649577	13	3.70044
hsa-mir-6511b-1-3p	chr16	2156680	12.5	3.64386
hsa-mir-6511b-2-3p	chr16	15227933	12.5	3.64386
hsa-mir-5582-3p	chr11	46774675	12	3.58496
hsa-mir-139-5p	chr11	72326146	12	3.58496
hsa-mir-33b-3p	chr17	17717171	12	3.58496
hsa-mir-320e	chr19	47212551	12	3.58496
hsa-mir-3200-3p	chr22	31127597	12	3.58496
hsa-mir-1294	chr5	153726713	12	3.58496
hsa-mir-4640-3p	chr6	30858726	12	3.58496
hsa-mir-6875-5p	chr7	100465663	12	3.58496
hsa-mir-1275	chr6	33967795	11.5	3.52356
hsa-mir-6511a-1-3p	chr16	15019837	11.4	3.51096
hsa-mir-6511a-2-3p	chr16	16418488	11.4	3.51096
hsa-mir-6511a-3-3p	chr16	16462776	11.4	3.51096
hsa-mir-6511a-4-3p	chr16	18437872	11.4	3.51096
hsa-mir-19b-1	chr13	92003461	11	3.45943
hsa-mir-6881-5p	chr15	74703747	11	3.45943
hsa-mir-641	chr19	40788510	11	3.45943
hsa-mir-5001-3p	chr2	233415203	11	3.45943
hsa-mir-943	chr4	1988130	11	3.45943
hsa-mir-329-1-3p	chr14	101493171	10.5	3.39232
hsa-mir-329-2-3p	chr14	101493488	10.5	3.39232
hsa-mir-4461	chr5	134263774	10.5	3.39232
hsa-mir-320c-2	chr18	21901680	10.4	3.37851
hsa-mir-6514-3p	chr11	62560174	10	3.32193
hsa-mir-656-3p	chr14	101533103	10	3.32193
hsa-mir-6781-3p	chr17	40975898	10	3.32193
hsa-mir-6885-3p	chr19	6389649	10	3.32193
hsa-mir-3199-2	chr22	28316523	9	3.16993
hsa-mir-3691-5p	chr6	5148520	9	3.16993
hsa-mir-7161-3p	chr6	159030795	9	3.16993
hsa-mir-4664-5p	chr8	144815293	9	3.16993
hsa-mir-1468-5p	chrX	63005935	9	3.16993
hsa-mir-20b-5p	chrX	133303880	9	3.16993
hsa-mir-3157-3p	chr10	97824078	8	3
hsa-mir-2116-5p	chr15	59463428	8	3
hsa-mir-195-3p	chr17	6920947	8	3
hsa-mir-4766-3p	chr22	41209897	8	3
hsa-mir-218-1	chr4	20529965	8	3
hsa-mir-5706	chr5	118490341	8	3
hsa-mir-1260b	chr11	96074611	7.55556	2.91754
hsa-mir-24-2	chr19	13947140	7.5	2.90689
hsa-mir-6735-5p	chr1	43914215	7	2.80735
hsa-mir-1254-2	chr10	23682337	7	2.80735
hsa-mir-1254-1	chr10	70519092	7	2.80735
hsa-mir-6748-5p	chr11	62557292	7	2.80735
hsa-mir-433-3p	chr14	101348286	7	2.80735
hsa-mir-184	chr15	79502182	7	2.80735
hsa-mir-6766-3p	chr15	89869973	7	2.80735
hsa-mir-642a-5p	chr19	46178201	7	2.80735
hsa-mir-642b-3p	chr19	46178199	7	2.80735
hsa-mir-4787-3p	chr3	50712561	7	2.80735
hsa-mir-573	chr4	24521875	7	2.80735
hsa-mir-1255a	chr4	102251522	7	2.80735
hsa-mir-548b-3p	chr6	119390227	7	2.80735
hsa-mir-4466	chr6	157100844	7	2.80735
hsa-mir-4473	chr9	20411159	7	2.80735
hsa-mir-5581-3p	chr1	37966536	6	2.58496
hsa-mir-6734-5p	chr1	43830359	6	2.58496
hsa-mir-215-5p	chr1	220291258	6	2.58496
hsa-mir-5699-5p	chr10	687688	6	2.58496
hsa-mir-6505-3p	chr12	48526630	6	2.58496
hsa-mir-2276-3p	chr13	24736608	6	2.58496
hsa-mir-5694	chr14	67908619	6	2.58496
hsa-mir-3173-5p	chr14	95604298	6	2.58496
hsa-mir-770-5p	chr14	101318746	6	2.58496
hsa-mir-5094	chr15	90393922	6	2.58496
hsa-mir-212-3p	chr17	1953584	6	2.58496
hsa-mir-6779-5p	chr17	37071237	6	2.58496
hsa-mir-6783-3p	chr17	43011986	6	2.58496
hsa-mir-4745-5p	chr19	804941	6	2.58496
hsa-mir-1909-5p	chr19	1816202	6	2.58496
hsa-mir-6796-5p	chr19	40875758	6	2.58496
hsa-mir-6798-3p	chr19	49513209	6	2.58496
hsa-mir-6805-5p	chr19	55899554	6	2.58496
hsa-mir-7845-5p	chr2	208031126	6	2.58496
hsa-mir-4786-5p	chr2	240882480	6	2.58496
hsa-mir-551b-3p	chr3	168269702	6	2.58496
hsa-mir-570-3p	chr3	195426331	6	2.58496
hsa-mir-4800-3p	chr4	2251818	6	2.58496
hsa-mir-548a-3-5p	chr8	105496648	6	2.58496
hsa-mir-6877-5p	chr9	135927388	6	2.58496
hsa-mir-6894-5p	chrX	53228099	6	2.58496
hsa-mir-676-3p	chrX	69242749	6	2.58496
hsa-mir-199a-2-5p	chr1	172113732	5.5	2.45943
hsa-mir-199a-1-5p	chr19	10928145	5.5	2.45943
hsa-mir-3605-3p	chr1	33798006	5	2.32193
hsa-mir-760	chr1	94312436	5	2.32193
hsa-mir-6740-3p	chr1	201972343	5	2.32193
hsa-mir-5008-3p	chr1	228129311	5	2.32193
hsa-mir-605-5p	chr10	53059348	5	2.32193
hsa-mir-3158-2-3p	chr10	103361184	5	2.32193
hsa-mir-3158-1-5p	chr10	103361186	5	2.32193
hsa-mir-92a-1	chr13	92003578	5	2.32193
hsa-mir-3170	chr13	98860787	5	2.32193
hsa-mir-4502	chr13	115039360	5	2.32193
hsa-mir-4707-5p	chr14	23426207	5	2.32193
hsa-mir-4714-3p	chr15	99327702	5	2.32193
hsa-mir-4517	chr16	28969908	5	2.32193
hsa-mir-4728-3p	chr17	37882790	5	2.32193
hsa-mir-5010-3p	chr17	40666285	5	2.32193
hsa-mir-3187-3p	chr19	813627	5	2.32193
hsa-mir-6793-5p	chr19	10939654	5	2.32193
hsa-mir-217	chr2	56210155	5	2.32193
hsa-mir-5702	chr2	227523436	5	2.32193
hsa-mir-6829-3p	chr3	195609200	5	2.32193
hsa-mir-887-3p	chr5	15935338	5	2.32193
hsa-mir-583	chr5	95414857	5	2.32193
hsa-mir-5690	chr6	35632537	5	2.32193
hsa-mir-550a-3	chr7	29720405	5	2.32193
hsa-mir-6509-5p	chr7	134891796	5	2.32193
hsa-mir-6849-3p	chr8	145625671	5	2.32193
hsa-mir-4665-5p	chr9	6007835	5	2.32193
hsa-mir-363-5p	chrX	133303455	5	2.32193
hsa-mir-363-3p	chrX	133303412	5	2.32193
hsa-mir-934	chrX	135633051	5	2.32193
hsa-mir-151b	chr14	100575775	4.33333	2.11548
hsa-mir-548aq-5p	chr3	185485671	4.33333	2.11548
hsa-mir-1185-1-5p	chr14	101509328	3.5	1.80735
hsa-mir-1185-2-5p	chr14	101510549	3.5	1.80735
hsa-mir-378d-1	chr4	5925006	3.5	1.80735
hsa-mir-378d-2	chr8	94928307	3.5	1.80735
hsa-mir-7641-2	chr14	76070554	3.3373	1.73868
hsa-mir-1268a	chr15	22513259	3.06585	1.61629
hsa-mir-1273d	chr1	10287785	3	1.58496
hsa-mir-548o-2-3p	chr20	37145250	3	1.58496
hsa-mir-548o-3p	chr7	102046195	3	1.58496
hsa-mir-3678-5p	chr17	73402158	2.5	1.32193
hsa-mir-3678-3p	chr17	73402218	2.5	1.32193
hsa-mir-4436b-1-5p	chr2	110844067	2.5	1.32193
hsa-mir-4436b-2-5p	chr2	111042442	2.5	1.32193
hsa-mir-153-1-3p	chr2	220158848	2.5	1.32193
hsa-mir-153-2-3p	chr7	157367041	2.5	1.32193
hsa-mir-320d-1	chr13	41301964	2	1
hsa-mir-3648	chr21	9825859	1.66667	0.736966
hsa-mir-378g	chr1	95211436	1.5	0.584963
hsa-mir-4440	chr2	239990525	1.5	0.584963
hsa-mir-548f-2-3p	chr2	213291008	0.772727	-0.371969
hsa-mir-548f-3-3p	chr5	109849545	0.772727	-0.371969
hsa-mir-1285-2-3p	chr2	70480065	0.761905	-0.392317
hsa-mir-1285-1-3p	chr7	91833341	0.761905	-0.392317
hsa-mir-1303	chr5	154065387	0.384615	-1.37851
hsa-mir-4286	chr8	10524498	0.167464	-2.57808
hsa-mir-7641-1	chr11	104123325	0.160503	-2.63932
hsa-mir-4443	chr3	48238062	0.0877193	-3.51096
hsa-mir-548aa-2	chr17	65467659	0.0249563	-5.32445
hsa-mir-548d-2-5p	chr17	65467656	0.0249563	-5.32445
hsa-mir-548ay-5p	chr3	32547834	0.0249563	-5.32445
hsa-mir-548t-3p	chr4	174189356	0.0249563	-5.32445
hsa-mir-548aa-1	chr8	124360328	0.0249563	-5.32445
hsa-mir-548d-1-5p	chr8	124360325	0.0249563	-5.32445
hsa-mir-1273d	chr1	10287785	0.0009572	-10.0289
